# Differences in phenotype between long-lived memory B cells against *Plasmodium falciparum* merozoite antigens and variant surface antigens

**DOI:** 10.1101/2024.06.01.596978

**Authors:** Raphael A. Reyes, Louise Turner, Isaac Ssewanyana, Prasanna Jagannathan, Margaret E. Feeney, Thomas Lavstsen, Bryan Greenhouse, Sebastiaan Bol, Evelien M. Bunnik

## Abstract

*Plasmodium falciparum* infections elicit strong humoral immune responses to two main groups of antigens expressed by blood-stage parasites: merozoite antigens that are involved in the erythrocyte invasion process and variant surface antigens that mediate endothelial sequestration of infected erythrocytes. Long-lived B cells against both antigen classes can be detected in the circulation for years after exposure, but have not been directly compared. Here, we studied the phenotype of long-lived memory and atypical B cells to merozoite antigens (MSP1 and AMA1) and variant surface antigens (the CIDRα1 domain of PfEMP1) in Ugandan adults before and after local reduction of *P. falciparum* transmission. After a median of 1.7 years without *P. falciparum* infections, the percentage of antigen-specific activated B cells declined, but long-lived antigen-specific B cells were still detectable in all individuals. The majority of MSP1/AMA1-specific B cells were CD95^+^CD11c^+^ memory B cells, which are primed for rapid differentiation into antibody-secreting cells, and FcRL5^-^T-bet^-^ atypical B cells. On the other hand, most CIDRα1-specific B cells were CD95^-^CD11c^-^ memory B cells. CIDRα1-specific B cells were also enriched among a subset of atypical B cells that seem poised for antigen presentation. These results point to differences in how these antigens are recognized or processed by the immune system and how *P. falciparum*-specific B cells will respond upon re-infection.
