## Supplementary Table 2 for "Differences in phenotype between long-lived memory B cells against *Plasmodium falciparum* merozoite antigens and variant surface antigens"

### Sheet: Sheet1
Antibody	Source	Catalog no.	RRID
Super Bright 645 anti-human CD19 (clone HIB19)	Thermo	64-0199-42	AB_2662583
Spark YG 593 anti-human CD20 (clone 2H7)	BioLegend	302367	AB_2894449
PerCP-eFluor 710 anti-human CD21 (clone HB5)	Thermo	46-0219-42	AB_2573672
Brilliant Violet 605 anti-human CD24 (clone ML5)	BioLegend	311123	AB_2562287
PE/Cyanine7 anti-human CD27 (clone O323)	BioLegend	302837	AB_2561918
APC/Fire 810 anti-human CD38 (clone HB-7)	BioLegend	356643	AB_2860936
PE/Cyanine5 anti-human CD83 (cloneHB15e)	BioLegend	305310	AB_314518
PE-Dazzle 594 anti-human CD86 (clone BU63)	BioLegend	374217	AB_2814336
BUV737 anti-human CD95 (clone DX2)	BD	612790	AB_2870117
Pacific Blue anti-human IgD (clone IA6-2)	BioLegend	348223	AB_2561596
BV570 anti-human IgM (clone MHM-88)	BioLegend	314517	AB_10913816
BV510 anti-human IgG (clone M1310G05)	BioLegend	410715	AB_2728445
FITC anti-human IgA (clone mA-6E1)	Miltenyi	130114001	AB_2726443
PE-Fire 810 anti-human CXCR3 (clone G025H7)	BioLegend	353759	AB_2894484
Brilliant Violet 750 anti-human CXCR5 (clone J252D4)	BioLegend	356941	AB_2832703
APC/Cyanine 7 anti-human CD11c (clone Bu15)	BioLegend	337217	AB_10661724
Brilliant Violet 711 anti-human T-bet (clone 4B10)	BioLegend	644819	AB_11218985
BUV805 anti-human FcRL5 (clone 509F6)	BD	749599	AB_2873901
