## Supplementary Table 3 for "Differences in phenotype between long-lived memory B cells against *Plasmodium falciparum* merozoite antigens and variant surface antigens"

### Sheet: Figure 1
Participant_ID	Visit date	Malaria diagnosis and parasite status	Pf infection	Sample collection			IRS round	Time frame
3151	2012-02-03	Blood smear negative / LAMP not done	Negative				1	December 2014 - February 2015
3151	2012-02-15	Blood smear negative / LAMP not done	Negative				2	June - July 2015
3151	2012-02-23	Blood smear negative / LAMP negative	Negative				3	November - December 2015
3151	2012-04-25	Blood smear negative / LAMP not done	Negative				4	June - July 2016
3151	2012-05-14	Blood smear negative / LAMP not done	Negative
3151	2012-05-23	Blood smear negative / LAMP negative	Negative
3151	2012-07-19	Symptomatic malaria	Positive
3151	2012-08-02	Blood smear negative / LAMP not done	Negative
3151	2012-08-22	Blood smear negative / LAMP negative	Negative
3151	2012-11-21	Blood smear negative / LAMP negative	Negative
3151	2012-12-15	Blood smear negative / LAMP not done	Negative
3151	2013-02-20	Blood smear negative / LAMP negative	Negative
3151	2013-03-30	Blood smear negative / LAMP not done	Negative
3151	2013-05-22	Blood smear negative / LAMP positive	Positive
3151	2013-06-10	Blood smear negative / LAMP not done	Negative
3151	2013-08-21	Blood smear negative / LAMP positive	Positive
3151	2013-11-23	Blood smear negative / LAMP negative	Negative
3151	2013-12-17	Blood smear negative / LAMP not done	Negative
3151	2014-02-01	Blood smear negative / LAMP not done	Negative
3151	2014-02-19	Blood smear negative / LAMP positive	Positive
3151	2014-04-21	Blood smear negative / LAMP not done	Negative
3151	2014-05-21	Blood smear negative / LAMP positive	Positive
3151	2014-08-20	Blood smear negative / LAMP negative	Negative	pre-IRS
3151	2014-11-19	Blood smear negative / LAMP positive	Positive
3151	2015-02-18	Blood smear negative / LAMP negative	Negative
3151	2015-05-20	Blood smear negative / LAMP negative	Negative
3151	2015-08-12	Blood smear negative / LAMP negative	Negative
3151	2015-09-13	Blood smear negative / LAMP not done	Negative
3151	2015-11-04	Blood smear negative / LAMP negative	Negative
3151	2016-01-27	Blood smear negative / LAMP negative	Negative
3151	2016-04-20	Blood smear negative / LAMP negative	Negative
3151	2016-07-20	Blood smear negative / LAMP negative	Negative
3151	2016-09-07	Blood smear negative / LAMP negative	Negative
3151	2016-10-08	Blood smear negative / LAMP negative	Negative	post-IRS
3151	2016-11-04	Blood smear negative / LAMP negative	Negative
3151	2016-12-01	Blood smear negative / LAMP negative	Negative
3151	2016-12-28	Blood smear negative / LAMP negative	Negative
3188	2012-03-06	Blood smear negative / LAMP positive	Positive
3188	2012-04-25	Blood smear negative / LAMP not done	Negative
3188	2012-05-13	Blood smear negative / LAMP not done	Negative
3188	2012-06-05	Blood smear negative / LAMP positive	Positive
3188	2012-06-14	Blood smear negative / LAMP not done	Negative
3188	2012-06-19	Blood smear negative / LAMP not done	Negative
3188	2012-09-04	Blood smear positive / no malaria	Positive
3188	2012-10-15	Blood smear negative / LAMP not done	Negative
3188	2012-12-04	Blood smear negative / LAMP positive	Positive
3188	2013-03-05	Blood smear negative / LAMP positive	Positive
3188	2013-06-04	Blood smear negative / LAMP positive	Positive
3188	2013-06-25	Blood smear negative / LAMP not done	Negative
3188	2013-06-30	Blood smear negative / LAMP not done	Negative
3188	2013-09-03	Blood smear negative / LAMP positive	Positive
3188	2013-09-15	Symptomatic malaria	Positive
3188	2013-10-22	Blood smear negative / LAMP not done	Negative
3188	2013-12-03	Blood smear negative / LAMP positive	Positive	pre-IRS
3188	2014-03-04	Blood smear negative / LAMP positive	Positive
3188	2014-05-12	Blood smear negative / LAMP not done	Negative
3188	2014-06-03	Blood smear positive / no malaria	Positive
3188	2014-09-02	Blood smear negative / LAMP positive	Positive
3188	2014-09-15	Blood smear negative / LAMP not done	Negative
3188	2014-12-02	Blood smear negative / LAMP positive	Positive
3188	2015-02-24	Blood smear negative / LAMP positive	Positive
3188	2015-03-28	Symptomatic malaria	Positive
3188	2015-05-19	Blood smear negative / LAMP positive	Positive
3188	2015-07-24	Blood smear negative / LAMP not done	Negative
3188	2015-08-11	Blood smear negative / LAMP negative	Negative
3188	2015-11-02	Blood smear negative / LAMP negative	Negative
3188	2016-01-25	Blood smear negative / LAMP negative	Negative
3188	2016-04-18	Blood smear negative / LAMP negative	Negative
3188	2016-07-20	Blood smear negative / LAMP negative	Negative
3188	2016-08-17	Blood smear negative / LAMP negative	Negative
3188	2016-09-14	Blood smear negative / LAMP negative	Negative
3188	2016-10-12	Blood smear negative / LAMP negative	Negative	post-IRS
3188	2016-11-09	Blood smear negative / LAMP negative	Negative
3188	2016-12-07	Blood smear negative / LAMP negative	Negative
3212	2012-01-09	Symptomatic malaria	Positive
3212	2012-03-10	Blood smear negative / LAMP negative	Negative
3212	2012-04-03	Blood smear negative / LAMP not done	Negative
3212	2012-04-28	Blood smear negative / LAMP not done	Negative
3212	2012-06-09	Blood smear negative / LAMP negative	Negative
3212	2012-07-07	Blood smear negative / LAMP not done	Negative
3212	2012-07-24	Blood smear negative / LAMP not done	Negative
3212	2012-08-13	Blood smear negative / LAMP not done	Negative
3212	2012-09-08	Blood smear negative / LAMP negative	Negative
3212	2012-09-17	Blood smear negative / LAMP not done	Negative
3212	2012-09-23	Blood smear negative / LAMP not done	Negative
3212	2012-12-08	Blood smear negative / LAMP negative	Negative
3212	2013-01-27	Blood smear negative / LAMP not done	Negative
3212	2013-03-03	Blood smear negative / LAMP not done	Negative
3212	2013-03-10	Blood smear negative / LAMP negative	Negative
3212	2013-03-19	Blood smear negative / LAMP not done	Negative
3212	2013-05-18	Blood smear negative / LAMP not done	Negative
3212	2013-06-05	Blood smear negative / LAMP positive	Positive
3212	2013-07-12	Symptomatic malaria	Positive
3212	2013-07-18	Blood smear negative / LAMP not done	Negative
3212	2013-09-07	Blood smear negative / LAMP negative	Negative
3212	2013-09-27	Blood smear negative / LAMP not done	Negative
3212	2013-10-14	Blood smear negative / LAMP not done	Negative
3212	2013-11-03	Blood smear negative / LAMP not done	Negative
3212	2013-11-30	Blood smear negative / LAMP negative	Negative	pre-IRS
3212	2013-12-03	Blood smear negative / LAMP not done	Negative
3212	2014-03-01	Blood smear negative / LAMP negative	Negative
3212	2014-04-05	Blood smear negative / LAMP not done	Negative
3212	2014-04-24	Blood smear negative / LAMP not done	Negative
3212	2014-05-31	Blood smear negative / LAMP negative	Negative
3212	2014-07-25	Blood smear negative / LAMP not done	Negative
3212	2014-08-30	Blood smear negative / LAMP negative	Negative
3212	2014-11-08	Blood smear negative / LAMP not done	Negative
3212	2014-11-29	Blood smear negative / LAMP negative	Negative
3212	2015-02-28	Blood smear negative / LAMP positive	Positive
3212	2015-05-23	Blood smear negative / LAMP negative	Negative
3212	2015-08-15	Blood smear negative / LAMP positive	Positive
3212	2015-11-07	Blood smear negative / LAMP negative	Negative
3212	2016-01-31	Blood smear negative / LAMP negative	Negative
3212	2016-04-23	Blood smear negative / LAMP negative	Negative
3212	2016-07-16	Blood smear negative / LAMP negative	Negative
3212	2016-08-13	Blood smear negative / LAMP negative	Negative
3212	2016-09-10	Blood smear negative / LAMP negative	Negative
3212	2016-10-08	Blood smear negative / LAMP negative	Negative	post-IRS
3212	2016-11-05	Blood smear negative / LAMP negative	Negative
3212	2016-12-03	Blood smear negative / LAMP negative	Negative
3212	2016-12-31	Blood smear negative / LAMP negative	Negative
3244	2012-02-13	Blood smear negative / LAMP not done	Negative
3244	2012-03-09	Blood smear negative / LAMP not done	Negative
3244	2012-03-12	Blood smear negative / LAMP negative	Negative
3244	2012-04-25	Blood smear negative / LAMP not done	Negative
3244	2012-06-01	Blood smear negative / LAMP not done	Negative
3244	2012-06-11	Blood smear negative / LAMP negative	Negative
3244	2012-07-27	Blood smear negative / LAMP not done	Negative
3244	2012-08-14	Symptomatic malaria	Positive
3244	2012-09-10	Blood smear negative / LAMP negative	Negative
3244	2012-09-26	Blood smear negative / LAMP not done	Negative
3244	2012-11-04	Blood smear negative / LAMP not done	Negative
3244	2012-12-10	Blood smear negative / LAMP negative	Negative
3244	2013-01-04	Blood smear negative / LAMP not done	Negative
3244	2013-01-14	Blood smear negative / LAMP not done	Negative
3244	2013-03-11	Blood smear negative / LAMP negative	Negative
3244	2013-04-08	Symptomatic malaria	Positive
3244	2013-05-23	Blood smear negative / LAMP not done	Negative
3244	2013-06-10	Blood smear negative / LAMP negative	Negative
3244	2013-08-11	Symptomatic malaria	Positive
3244	2013-08-26	Blood smear negative / LAMP not done	Negative
3244	2013-09-10	Blood smear negative / LAMP negative	Negative
3244	2013-11-14	Blood smear negative / LAMP not done	Negative
3244	2013-12-10	Blood smear negative / LAMP negative	Negative	pre-IRS
3244	2013-12-14	Blood smear negative / LAMP not done	Negative
3244	2014-01-04	Blood smear negative / LAMP not done	Negative
3244	2014-01-22	Blood smear negative / LAMP not done	Negative
3244	2014-03-10	Blood smear negative / LAMP positive	Positive
3244	2014-05-15	Blood smear negative / LAMP not done	Negative
3244	2014-06-10	Blood smear negative / LAMP negative	Negative
3244	2014-06-20	Symptomatic malaria	Positive
3244	2014-09-09	Blood smear positive / no malaria	Positive
3244	2014-09-14	Symptomatic malaria	Positive
3244	2014-12-10	Blood smear negative / LAMP positive	Positive
3244	2015-01-18	Blood smear negative / LAMP not done	Negative
3244	2015-02-01	Blood smear negative / LAMP not done	Negative
3244	2015-03-10	Blood smear negative / LAMP negative	Negative
3244	2015-06-10	Blood smear negative / LAMP negative	Negative
3244	2015-08-20	Blood smear negative / LAMP not done	Negative
3244	2015-09-09	Blood smear negative / LAMP negative	Negative
3244	2015-12-11	Blood smear negative / LAMP negative	Negative
3244	2016-03-14	Blood smear negative / LAMP negative	Negative
3244	2016-06-10	Blood smear negative / LAMP negative	Negative
3244	2016-08-10	Blood smear negative / LAMP negative	Negative
3244	2016-09-02	Blood smear negative / LAMP negative	Negative
3244	2016-09-30	Blood smear negative / LAMP negative	Negative
3244	2016-10-28	Blood smear negative / LAMP negative	Negative
3244	2016-11-25	Blood smear negative / LAMP negative	Negative	post-IRS
3244	2016-12-22	Blood smear negative / LAMP negative	Negative
3261	2012-01-31	Blood smear negative / LAMP not done	Negative
3261	2012-03-07	Blood smear negative / LAMP negative	Negative
3261	2012-06-06	Blood smear negative / LAMP negative	Negative
3261	2012-09-11	Blood smear negative / LAMP negative	Negative
3261	2012-09-28	Blood smear negative / LAMP not done	Negative
3261	2012-11-21	Blood smear negative / LAMP not done	Negative
3261	2012-12-11	Blood smear negative / LAMP negative	Negative
3261	2013-03-12	Blood smear negative / LAMP positive	Positive
3261	2013-06-11	Blood smear negative / LAMP negative	Negative
3261	2013-09-10	Blood smear negative / LAMP negative	Negative
3261	2013-12-10	Blood smear negative / LAMP negative	Negative
3261	2014-01-10	Blood smear negative / LAMP not done	Negative
3261	2014-03-14	Blood smear negative / LAMP negative	Negative
3261	2014-05-14	Symptomatic malaria	Positive
3261	2014-06-17	Blood smear negative / LAMP negative	Negative
3261	2014-07-19	Blood smear negative / LAMP not done	Negative
3261	2014-09-16	Blood smear negative / LAMP negative	Negative	pre-IRS
3261	2014-10-25	Blood smear negative / LAMP not done	Negative
3261	2014-12-16	Blood smear negative / LAMP negative	Negative
3261	2015-02-06	Blood smear negative / LAMP not done	Negative
3261	2015-03-17	Blood smear negative / LAMP negative	Negative
3261	2015-06-09	Blood smear negative / LAMP negative	Negative
3261	2015-08-11	Blood smear negative / LAMP not done	Negative
3261	2015-09-01	Blood smear negative / LAMP negative	Negative
3261	2015-10-03	Blood smear negative / LAMP not done	Negative
3261	2015-11-24	Blood smear negative / LAMP negative	Negative
3261	2016-02-16	Blood smear negative / LAMP negative	Negative
3261	2016-05-10	Blood smear negative / LAMP negative	Negative
3261	2016-07-02	Blood smear negative / LAMP not done	Negative
3261	2016-08-05	Blood smear negative / LAMP negative	Negative
3261	2016-08-31	Blood smear negative / LAMP negative	Negative
3261	2016-09-29	Blood smear negative / LAMP negative	Negative
3261	2016-10-27	Blood smear negative / LAMP negative	Negative	post-IRS
3261	2016-11-23	Blood smear negative / LAMP negative	Negative
3261	2016-12-20	Blood smear negative / LAMP negative	Negative
3283	2012-02-28	Blood smear negative / LAMP positive	Positive
3283	2012-05-28	Blood smear negative / LAMP negative	Negative
3283	2012-09-02	Blood smear negative / LAMP positive	Positive
3283	2012-09-20	Blood smear negative / LAMP not done	Negative
3283	2012-12-01	Blood smear negative / LAMP positive	Positive
3283	2013-01-03	Blood smear negative / LAMP not done	Negative
3283	2013-03-07	Blood smear negative / LAMP negative	Negative
3283	2013-06-06	Blood smear negative / LAMP negative	Negative
3283	2013-08-20	Blood smear negative / LAMP not done	Negative
3283	2013-09-05	Blood smear negative / LAMP negative	Negative
3283	2013-10-08	Blood smear negative / LAMP not done	Negative
3283	2013-12-05	Blood smear negative / LAMP negative	Negative
3283	2014-03-10	Blood smear negative / LAMP negative	Negative
3283	2014-06-24	Blood smear negative / LAMP negative	Negative	pre-IRS
3283	2014-09-24	Blood smear negative / LAMP negative	Negative
3283	2014-12-24	Blood smear negative / LAMP positive	Positive
3283	2015-01-04	Blood smear negative / LAMP not done	Negative
3283	2015-03-18	Blood smear negative / LAMP positive	Positive
3283	2015-06-10	Blood smear negative / LAMP negative	Negative
3283	2015-08-06	Blood smear negative / LAMP negative	Negative
3283	2015-10-28	Blood smear negative / LAMP negative	Negative
3283	2016-01-21	Blood smear negative / LAMP negative	Negative
3283	2016-04-13	Blood smear negative / LAMP negative	Negative
3283	2016-07-07	Blood smear negative / LAMP negative	Negative
3283	2016-08-03	Blood smear negative / LAMP negative	Negative
3283	2016-09-02	Blood smear negative / LAMP negative	Negative
3283	2016-09-29	Blood smear negative / LAMP negative	Negative	post-IRS
3283	2016-10-28	Blood smear negative / LAMP negative	Negative
3283	2016-11-22	Blood smear negative / LAMP negative	Negative
3283	2016-12-21	Blood smear negative / LAMP negative	Negative
3338	2012-03-14	Blood smear negative / LAMP positive	Positive
3338	2012-06-13	Blood smear negative / LAMP positive	Positive
3338	2012-09-12	Blood smear negative / LAMP positive	Positive
3338	2012-12-02	Blood smear negative / LAMP not done	Negative
3338	2012-12-12	Blood smear positive / no malaria	Positive
3338	2013-03-13	Blood smear negative / LAMP negative	Negative
3338	2013-06-12	Blood smear negative / LAMP positive	Positive
3338	2013-09-11	Blood smear negative / LAMP negative	Negative
3338	2013-12-11	Blood smear negative / LAMP positive	Positive
3338	2014-03-12	Blood smear negative / LAMP positive	Positive
3338	2014-06-11	Blood smear negative / LAMP negative	Negative
3338	2014-09-10	Blood smear negative / LAMP negative	Negative	pre-IRS
3338	2014-12-10	Blood smear negative / LAMP negative	Negative
3338	2015-03-11	Blood smear negative / LAMP negative	Negative
3338	2015-06-03	Blood smear negative / LAMP positive	Positive
3338	2015-08-26	Blood smear negative / LAMP negative	Negative
3338	2015-11-18	Blood smear negative / LAMP negative	Negative
3338	2016-02-10	Blood smear negative / LAMP negative	Negative
3338	2016-05-04	Blood smear negative / LAMP negative	Negative
3338	2016-07-27	Blood smear negative / LAMP negative	Negative	post-IRS
3338	2016-08-24	Blood smear negative / LAMP negative	Negative
3338	2016-09-21	Blood smear negative / LAMP negative	Negative
3338	2016-10-26	Blood smear negative / LAMP negative	Negative
3338	2016-11-16	Blood smear negative / LAMP negative	Negative
3338	2016-12-15	Blood smear negative / LAMP negative	Negative
3223	2012-03-08	Blood smear negative / LAMP negative	Negative
3223	2012-06-07	Blood smear negative / LAMP positive	Positive
3223	2012-07-19	Blood smear negative / LAMP not done	Negative
3223	2012-07-27	Blood smear negative / LAMP not done	Negative
3223	2012-09-06	Blood smear negative / LAMP negative	Negative
3223	2012-09-15	Blood smear negative / LAMP not done	Negative
3223	2012-09-25	Blood smear negative / LAMP not done	Negative
3223	2012-10-12	Blood smear negative / LAMP not done	Negative
3223	2012-10-22	Blood smear negative / LAMP not done	Negative
3223	2012-11-26	Blood smear negative / LAMP not done	Negative
3223	2012-12-06	Blood smear negative / LAMP negative	Negative
3223	2013-03-07	Blood smear negative / LAMP negative	Negative
3223	2013-04-09	Blood smear negative / LAMP not done	Negative
3223	2013-06-06	Blood smear negative / LAMP positive	Positive
3223	2013-07-10	Blood smear negative / LAMP not done	Negative
3223	2013-08-24	Blood smear negative / LAMP not done	Negative
3223	2013-09-05	Blood smear negative / LAMP negative	Negative
3223	2013-11-01	Blood smear negative / LAMP not done	Negative
3223	2013-12-05	Blood smear negative / LAMP negative	Negative	pre-IRS
3223	2014-02-14	Blood smear negative / LAMP not done	Negative
3223	2014-03-05	Blood smear negative / LAMP not done	Negative
3223	2014-03-10	Blood smear negative / LAMP negative	Negative
3223	2014-05-17	Blood smear negative / LAMP not done	Negative
3223	2014-06-13	Blood smear positive / no malaria	Positive
3223	2014-07-01	Blood smear negative / LAMP not done	Negative
3223	2014-07-14	Blood smear negative / LAMP not done	Negative
3223	2014-09-12	Blood smear negative / LAMP positive	Positive
3223	2014-10-10	Blood smear negative / LAMP not done	Negative
3223	2014-12-01	Blood smear negative / LAMP not done	Negative
3223	2014-12-12	Blood smear negative / LAMP positive	Positive
3223	2015-03-06	Blood smear negative / LAMP negative	Negative
3223	2015-05-31	Blood smear negative / LAMP negative	Negative
3223	2015-08-23	Blood smear negative / LAMP negative	Negative
3223	2015-10-08	Blood smear negative / LAMP not done	Negative
3223	2015-11-15	Blood smear negative / LAMP negative	Negative
3223	2015-11-30	Blood smear negative / LAMP not done	Negative
3223	2016-02-05	Blood smear negative / LAMP negative	Negative
3223	2016-05-08	Blood smear negative / LAMP negative	Negative
3223	2016-07-28	Blood smear negative / LAMP negative	Negative
3223	2016-08-25	Blood smear negative / LAMP negative	Negative
3223	2016-09-22	Blood smear negative / LAMP negative	Negative
3223	2016-10-20	Blood smear negative / LAMP negative	Negative	post-IRS
3223	2016-11-18	Blood smear negative / LAMP negative	Negative
3223	2016-12-15	Blood smear negative / LAMP negative	Negative
3324	2012-03-03	Blood smear negative / LAMP not done	Negative
3324	2012-03-06	Blood smear negative / LAMP negative	Negative
3324	2012-03-24	Blood smear negative / LAMP not done	Negative
3324	2012-06-24	Blood smear negative / LAMP not done	Negative
3324	2012-09-06	Blood smear negative / LAMP positive	Positive
3324	2012-09-09	Blood smear negative / LAMP not done	Negative
3324	2012-11-28	Blood smear negative / LAMP not done	Negative
3324	2012-12-06	Blood smear negative / LAMP negative	Negative
3324	2013-03-07	Blood smear negative / LAMP positive	Positive
3324	2013-05-30	Blood smear negative / LAMP negative	Negative
3324	2013-08-29	Blood smear negative / LAMP negative	Negative
3324	2013-09-29	Blood smear negative / LAMP not done	Negative
3324	2013-12-05	Blood smear negative / LAMP positive	Positive	pre-IRS
3324	2014-03-04	Blood smear negative / LAMP negative	Negative
3324	2014-06-03	Blood smear negative / LAMP positive	Positive
3324	2014-07-17	Blood smear negative / LAMP not done	Negative
3324	2014-09-04	Blood smear negative / LAMP negative	Negative
3324	2014-12-04	Blood smear negative / LAMP negative	Negative
3324	2014-12-17	Blood smear negative / LAMP not done	Negative
3324	2015-02-27	Blood smear negative / LAMP negative	Negative
3324	2015-05-07	Blood smear negative / LAMP not done	Negative
3324	2015-05-29	Blood smear negative / LAMP negative	Negative
3324	2015-08-08	Blood smear positive / no malaria	Positive
3324	2015-08-21	Blood smear negative / LAMP negative	Negative
3324	2015-11-26	Blood smear negative / LAMP negative	Negative
3324	2016-02-06	Blood smear negative / LAMP not done	Negative
3324	2016-03-01	Blood smear negative / LAMP negative	Negative
3324	2016-06-02	Blood smear negative / LAMP negative	Negative
3324	2016-08-03	Blood smear negative / LAMP negative	Negative
3324	2016-08-25	Blood smear negative / LAMP negative	Negative
3324	2016-09-22	Blood smear negative / LAMP negative	Negative
3324	2016-10-20	Blood smear negative / LAMP negative	Negative
3324	2016-11-17	Blood smear negative / LAMP negative	Negative	post-IRS
3324	2016-12-13	Blood smear negative / LAMP negative	Negative
3341	2012-03-06	Blood smear negative / LAMP positive	Positive
3341	2012-06-05	Blood smear negative / LAMP positive	Positive
3341	2012-09-04	Blood smear negative / LAMP positive	Positive
3341	2012-10-30	Blood smear negative / LAMP not done	Negative
3341	2012-12-04	Blood smear negative / LAMP positive	Positive
3341	2013-01-12	Blood smear negative / LAMP not done	Negative
3341	2013-03-09	Blood smear negative / LAMP negative	Negative
3341	2013-04-27	Blood smear negative / LAMP not done	Negative
3341	2013-06-06	Blood smear negative / LAMP positive	Positive
3341	2013-09-05	Blood smear negative / LAMP negative	Negative
3341	2013-12-04	Symptomatic malaria	Positive
3341	2014-03-05	Blood smear negative / LAMP negative	Negative
3341	2014-04-18	Blood smear negative / LAMP not done	Negative
3341	2014-06-05	Blood smear negative / LAMP positive	Positive	pre-IRS
3341	2014-09-04	Blood smear negative / LAMP negative	Negative
3341	2014-12-04	Blood smear negative / LAMP negative	Negative
3341	2015-03-25	Blood smear negative / LAMP negative	Negative
3341	2015-06-17	Blood smear negative / LAMP negative	Negative
3341	2015-09-10	Blood smear negative / LAMP negative	Negative
3341	2015-12-03	Blood smear negative / LAMP negative	Negative
3341	2016-03-03	Blood smear negative / LAMP negative	Negative
3341	2016-06-01	Blood smear negative / LAMP negative	Negative
3341	2016-08-31	Blood smear negative / LAMP negative	Negative
3341	2016-09-21	Blood smear negative / LAMP negative	Negative
3341	2016-10-19	Blood smear negative / LAMP negative	Negative
3341	2016-11-19	Blood smear negative / LAMP negative	Negative	post-IRS
3341	2016-12-14	Blood smear negative / LAMP negative	Negative

### Sheet: Figure 2
Total B cells
	naïve						unswitched memory						switched memory						double negative
	resting			activated			resting			activated			resting			activated			DN1			DN2
donor	pre-IRS	post-IRS		pre-IRS	post-IRS		pre-IRS	post-IRS		pre-IRS	post-IRS		pre-IRS	post-IRS		pre-IRS	post-IRS		pre-IRS	post-IRS		pre-IRS	post-IRS
3151	33.4	35.2		5.3	2.76		8.86	11.8		3.53	3.32		21.6	26.7		9.95	5.58		2.79	3.76		10.2	6.31
3188	28.9	23.4		5.47	4.63		8.4	2.84		3.49	2.51		22.5	18.9		11.8	14.6		2.04	4.74		14.9	21.5
3212	16.3	36.2		4.17	2.53		4.03	5.4		1.78	1.12		21.2	26.2		27.6	9.31		1.89	3.41		18.6	9.89
3244	22.2	31.3		4.93	1.62		9.62	11.2		3.54	1.4		26	36.2		16	7.12		1.35	3.47		12	4.8
3261	11.7	36.1		3.01	1.66		8.13	8.51		3.37	1.01		42.1	38.4		12.8	4.72		1.29	3		13.7	3.74
3283	58.3	72.2		2.82	2.23		5.86	4.09		1.42	0.784		16.9	11.8		2.5	1.42		5.28	3.83		3.66	1.57
3338	22.8	17.6		5.57	1.23		13.5	12.3		3.57	2.44		26.2	38.4		10.7	10.3		3.18	6.56		9.77	6.32
3223	31	57.7		8.99	2.6		5.07	4.04		3.51	2.6		22.1	17.4		12.9	5.81		2.38	2.79		10.5	3.14
3324	44.9	19.8		13.8	3.11		5.51	2.59		2.66	1.02		10	16.3		3.57	8.05		3.77	5.8		7.06	29
3341	30.6	42.6		4.33	2.14		3.1	3.67		2.39	0.877		17.5	21.3		15.2	8.31		1.6	2.96		21.1	14
MSP1/AMA1
	naïve						unswitched memory						switched memory						double negative
	resting			activated			resting			activated			resting			activated			DN1			DN2			Total B cells
donor	pre-IRS	post-IRS		pre-IRS	post-IRS		pre-IRS	post-IRS		pre-IRS	post-IRS		pre-IRS	post-IRS		pre-IRS	post-IRS		pre-IRS	post-IRS		pre-IRS	post-IRS		pre-IRS	post-IRS
3151	0.19	0.104		0.0576	0.0119		0.0401	0.0149		0.02	0.00894		0.285	0.176		0.2	0.0357		0.00501	0.00894		0.213	0.11		1.07	0.509
3188	0.224	0.0179		0.0467	0		0.0301	0		0.0301	0		0.24	0.0447		0.337	0.0804		0.01	0.0179		0.22	0.107		1.17	0.295
3212	0.00725	0.0195		0.00906	0.00778		0.00906	0.00778		0.0127	0.00778		0.0815	0.0759		0.393	0.0895		0	0		0.163	0.0467		0.69	0.268
3244	0.0684	0.0261		0.0697	0.0124		0.0199	0.00869		0.00995	0.00248		0.132	0.0819		0.238	0.036		0.00249	0.00248		0.167	0.0273		0.838	0.247
3261	0.0399	0.204		0.0233	0.00453		0.0233	0.0725		0.0166	0.00907		0.116	0.304		0.0648	0.0453		0.00332	0.0272		0.0448	0.0317		0.337	0.716
3283	0.0578	0.0628		0.0231	0		0.00578	0.0109		0	0		0.0173	0.0082		0	0.00273		0	0		0.0231	0.00273		0.15	0.0929
3338	0.028	0.00914		0.008	0		0.008	0.00914		0.004	0		0.196	0.155		0.088	0.0274		0	0		0.072	0.0457		0.42	0.274
3223	0.0094	0.022		0.0132	0.00732		0.00188	0		0.0113	0.0122		0.0808	0.0171		0.167	0.022		0	0		0.0545	0.00732		0.342	0.124
3324	0.0456	0.00974		0.0249	0.00974		0.00415	0.00243		0.00138	0.0073		0.00277	0.0609		0.00553	0.0487		0	0.0146		0.00691	0.0901		0.136	0.282
3341	0.0278	0.0139		0.0145	0.00632		0.00445	0.00126		0.0156	0.00632		0.0811	0.0632		0.177	0.0493		0	0.00253		0.188	0.128		0.53	0.305
CIDRa1
	naïve						unswitched memory						switched memory						double negative
	resting			activated			resting			activated			resting			activated			DN1			DN2			Total B cells
donor	pre-IRS	post-IRS		pre-IRS	post-IRS		pre-IRS	post-IRS		pre-IRS	post-IRS		pre-IRS	post-IRS		pre-IRS	post-IRS		pre-IRS	post-IRS		pre-IRS	post-IRS		pre-IRS	post-IRS
3151	0.0977	0.0328		0.0175	0.00298		0.0351	0.00894		0.00751	0.00596		0.0776	0.0328		0.0326	0.0149		0.0025	0.00298		0.0275	0.0238		0.321	0.143
3188	0.0334	0		0.00668	0		0.0167	0		0.00334	0		0.0167	0.00894		0.01	0		0	0		0.0267	0.0179		0.117	0.0804
3212	0.00362	0.0175		0.00181	0		0	0.00584		0.00181	0.00584		0.0109	0.0156		0.0145	0.00584		0	0.00195		0.00543	0.00778		0.0417	0.0642
3244	0.111	0.0124		0.0274	0.00621		0.0199	0.00372		0.0261	0.00124		0.0846	0.0261		0.0622	0.0335		0.00373	0		0.0634	0.00869		0.417	0.0993
3261	0.00498	0.131		0.0166	0.00453		0.0266	0.0544		0.0199	0.0136		0.113	0.222		0.0415	0.0272		0.00166	0.00907		0.0432	0.0272		0.272	0.508
3283	0.0635	0.0628		0.00578	0.00273		0.0173	0.0191		0.0116	0.00273		0.0231	0.0273		0.00578	0.0082		0	0.00273		0.0289	0.0137		0.162	0.145
3338	0.024	0.00914		0.032	0		0.008	0.0457		0.012	0		0.08	0.0731		0.056	0.0274		0.004	0.00914		0.076	0.0274		0.308	0.192
3223	0.115	0.0171		0.0414	0.00244		0.00376	0.00244		0.0188	0		0.0508	0.00488		0.0752	0.00732		0	0		0.079	0.0146		0.402	0.0537
3324	0.0429	0.0073		0.136	0.0073		0.00553	0.00487		0.00415	0.00974		0.0194	0.0122		0.0152	0.0073		0.00415	0.00243		0.0899	0.0341		0.366	0.102
3341	0.0122	0.00253		0.0122	0.00126		0.00222	0		0.00889	0.00253		0.0311	0.0101		0.0289	0.00126		0	0		0.0545	0.0114		0.155	0.0291

### Sheet: Figure 3
panel D
		CD19	CD20	CD24	CD21	CD27	CD38	IgD	IgM	IgG	IgA	CXCR3	CXCR5	CD11c	CD86	FcRL5	Tbet	CD95	CD83
	cluster 1	1.82	2.61	0.05	0.05	2.56	2.31	0.14	-0.21	0.51	0.06	0.49	0.23	0.73	2.36	0.07	0.34	2.2	0.8	PB
	cluster 2	2.56	3.4	0.14	0	3.18	-0.06	0.14	-0.03	0.79	0.01	0.54	0.35	2.11	-0.15	0.13	0.59	2.35	0.28	actMBC
	cluster 3	2.91	3.69	-0.01	-0.07	0.3	-0.34	0.14	-0.11	0.75	0.04	0.51	0.22	2.98	0.3	0.45	1.05	2.51	0.4	FcRL5+ DN2
	cluster 4	2.18	3.11	0.24	0.19	0.21	-0.08	0.14	-0.01	0.58	-0.01	0.76	0.52	1.74	-0.18	0.08	0.24	1.6	0.37	FcRL5- DN2
	cluster 5	2	2.97	0.76	0.72	3.11	0.06	0.12	-0.01	0.81	-0.04	0.59	0.9	1.37	-0.25	0.05	0.19	1.51	0.46	CD95+ MBC
	cluster 6	1.64	2.41	0.47	1.07	1.68	0.54	0.19	0.34	0.09	-0.12	0.36	1.1	0.05	-0.29	0.07	-0.01	0.08	0.61	CD95- MBC
	uswM	1.63	2.4	0.74	0.86	1.93	0.18	1.03	2.25	-0.07	-0.06	0.38	0.98	0.09	-0.27	0.09	0.05	0.08	0.55
	DN	2.12	2.94	0.04	0.09	0.15	-0.1	0.13	0.03	0.29	0.01	0.54	0.38	1.93	-0.07	0.12	0.31	1.03	0.39
	swM	1.92	2.51	0.38	0.83	2.58	0.22	0.09	0	0.19	0.01	0.44	1.02	0.46	-0.13	0.06	0.09	0.6	0.49
	nBC	1.18	2.13	0.12	1.03	0.13	1.11	1.57	1.18	-0.05	-0.06	0.3	1.21	-0.01	-0.2	0.06	-0.03	-0.03	0.49
	total B cells	1.64	2.42	0.2	0.82	0.4	0.37	0.32	0.41	0.03	-0.02	0.37	1.04	0.15	-0.17	0.07	0.05	0.11	0.48
				Distribution of clusters							Overlap in composition
panel E				MSP1 / AMA1			CIDRα1				pre-IRS versus post-IRS				MSP1 / AMA1 versus CIDRα1
				pre-IRS	post-IRS		pre-IRS	post-IRS			MSP1 / AMA1		CIDRα1		pre-IRS		post-IRS
	1	PB		0.736016	0.521512		5.91216	1.26582			0.521512		1.26582		0.736016		0.521512
	2	actMBC		26.3003	6.91004		13.0068	1.26582			6.91004		1.26582		13.0068		1.26582
	3	FcRL5+ DN2		13.4446	4.43285		19.7635	6.96203			4.43285		6.96203		13.4446		4.43285
	4	FcRL5- DN2		24.6811	36.5059		12.3311	9.49367			24.6811		9.49367		12.3311		9.49367
	5	CD95+ MBC		24.8283	28.9439		24.1554	15.8228			24.8283		15.8228		24.1554		15.8228
	6	CD95- MBC		10.0098	22.6858		24.8311	65.1899			10.0098		24.8311		10.0098		22.6858
				100	100		100	100	SUM		71.3835		59.6412		73.6836		54.2224

### Sheet: Figure 4
n Ag-specific switched memory B cells							% marker+ switched memory B cells
								CD95											CD11c
	pre-IRS			post-IRS				pre-IRS					post-IRS						pre-IRS					post-IRS
donor	MSP1/AMA1	CIDRα1		MSP1/AMA1	CIDRα1		donor	all	MSP1/AMA1	CIDRα1		donor	all	MSP1/AMA1	CIDRα1			donor	all	MSP1/AMA1	CIDRα1		donor	all	MSP1/AMA1	CIDRα1
3151	194	44		71	16		3151	54.2	85.7	66.7		3151	33.8	78.6	33.3			3151	53.2	78.2	69.7		3151	34.6	75	33.3
3188	173	9		14	1		3188	47.6	80	40		3188	26.7	77.8	0			3188	51.9	78.5	60		3188	41.1	88.9	0
3212	263	14		85	11		3212	73.3	99.6	87.5		3212	49.9	92.8	37.5			3212	68.6	93.4	87.5		3212	46.1	82.6	25
3244	297	118		95	48		3244	64.8	96.8	65.4		3244	33.3	83.3	28.6			3244	43.7	84.2	51.3		3244	19.2	66.7	9.52
3261	109	93		77	55		3261	48.3	58	40		3261	30.7	19	18.9			3261	47.6	62.5	47.5		3261	33.8	31	21.6
3283	3	5		4	13		3283	27.8	0	0		3283	28	33.3	0			3283	23.1	0	0		3283	21.8	33.3	0
3338	71	35		20	11		3338	59	97.2	75		3338	44.8	84.2	75			3338	44.4	59.2	50		3338	28.5	31.6	50
3223	132	67		16	5		3223	50.4	95.9	71.4		3223	42.8	85.7	100			3223	50.3	85.2	71.4		3223	41.3	92.9	100
3324	6	25		45	8		3324	39.8	66.7	81.8		3324	45.3	81.3	50			3324	30.6	83.3	50		3324	37	71.9	0
3341	232	55		89	9		3341	70.8	97.6	90.9		3341	50.5	84.4	40			3341	61.2	92	75		3341	44.9	94.8	20
							Median	52.3	96.35	73.2		Median	38.3	83.3	30.95				48.95	81.35	60.5			35.8	75	23.3
								T-bet											FcRL5
	Samples in red were removed from the analysis							pre-IRS					post-IRS						pre-IRS					post-IRS
	due to the small number of cells (less than 10)						donor	all	MSP1/AMA1	CIDRα1		donor	all	MSP1/AMA1	CIDRα1			donor	all	MSP1/AMA1	CIDRα1		donor	all	MSP1/AMA1	CIDRα1
							3151	8.79	14.3	18.2		3151	3.57	10.7	0			3151	3.11	4.08	12.1		3151	1.66	7.14	0
							3188	17.6	25.4	0		3188	8.62	33.3	0			3188	8.77	8.46	0		3188	0.934	0	0
							3212	50.6	69.5	62.5		3212	17.8	37.7	0			3212	12.9	12.8	12.5		3212	2.29	4.35	0
							3244	27.6	48.2	26.9		3244	7.92	24.4	0			3244	8.38	7.11	19.2		3244	2.7	1.28	0
							3261	10.9	28.4	10		3261	2.5	3.45	2.7			3261	3.88	2.27	2.5		3261	1.33	1.72	2.7
							3283	2.85	0	0		3283	2.01	0	0			3283	1.6	0	0		3283	0.85	0	0
							3338	26.5	49.3	50		3338	11.8	21.1	25			3338	6.09	4.23	12.5		3338	1.78	5.26	0
							3223	21.6	50.8	35.7		3223	5.15	0	0			3223	4.96	4.1	4.76		3223	1.92	0	50
							3324	7.38	33.3	18.2		3324	9.9	18.8	0			3324	5.13	16.7	4.55		3324	4.26	9.38	0
							3341	25.4	29.7	40.9		3341	6.32	2.6	0			3341	7.42	4.25	18.2		3341	0.965	0	0
							Median	19.922	39.45	32.8		Median	7.559	16.8944	4.61667			Median	5.61	4.24	12.3		Median	1.72	1.72	0

### Sheet: Figure 5
panel B			percentages				n cells
			atBC1	atBC2	atBC3		atBC1	atBC2	atBC3	sum
	pre-IRS	all atypical	24.634	27.2809	48.0851		13764	15243	26868	55875
		MSP1/AMA1	10.4331	42.126	47.4409		53	214	241	508
		CIDRa1	36.0784	47.0588	16.8627		92	120	43	255
	post-IRS	all atypical	5.94748	39.81	54.236		1880	12584	17144	31610
		MSP1/AMA1	0.497512	42.2886	57.2139		1	85	115	201
		CIDRa1	16.3636	34.5455	49.0909		9	19	27	55
panel C			normalized percentages				n cells
			MSP1/AMA1	CIDRa1			MSP1/AMA1	CIDRa1	total
	pre-IRS	resting swM	51.7682	48.2318			577	273	850
		activated swM	50.9675	49.0325			2925	1429	4354
		atBC1	22.6337	77.3663			53	92	145
		atBC2	47.5238	52.4762			214	120	334
		atBC3	74.0003	25.9997			241	43	284
	post-IRS	resting swM	50.5464	49.4536			338	123	461
		activated swM	49.6187	50.3813			1173	443	1616
		atBC1	3.96873	96.0313			1	9	10
		atBC2	62.4621	37.5379			85	19	104
		atBC3	61.3036	38.6964			115	27	142

### Sheet: Figure S2
Total B cells						MSP1/AMA1						CIDRa1
double negative						double negative						double negative
DN3			DN4			DN3			DN4			DN3			DN4
pre-IRS	post-IRS		pre-IRS	post-IRS		pre-IRS	post-IRS		pre-IRS	post-IRS		pre-IRS	post-IRS		pre-IRS	post-IRS
1.1	0.834		3.21	3.62		0.00751	0.00894		0.0501	0.0268		0.01	0.0119		0.01	0.00298
1.13	5.53		1.01	1.08		0.0134	0.0268		0.0134	0		0.00334	0.0536		0	0
0.708	0.963		3.45	4.79		0.00362	0		0.0109	0.0136		0	0.00195		0.00181	0.00195
0.873	1.01		1.93	1.03		0.0224	0.00869		0.00995	0.0124		0.00373	0.00497		0.00373	0.00124
1.06	1.12		2.41	1.22		0.00332	0.00907		0.00166	0.00907		0.00166	0.00907		0.00166	0.00453
0.872	0.53		1.65	1.09		0.0116	0		0	0.00273		0	0.00273		0.00578	0
1.39	2.46		2.73	2.11		0	0.0183		0.016	0.00914		0.008	0		0.008	0
0.921	1.38		1.87	1.25		0	0.00244		0.00188	0		0.015	0.00488		0.00188	0
2.11	2.53		4.77	11.4		0.00415	0.00487		0.00415	0.0341		0.0166	0.0073		0.0221	0.00974
1.12	1.07		2.59	2.95		0.00333	0.00632		0.0145	0.0278		0	0		0.00111	0

### Sheet: Figure S5
				1 antigen-specific cell
	% among total B cells			per n B cells			n cells detected
donor	MSP1/AMA1	CIDRa1		MSP1/AMA1	CIDRa1		rest swM	act swM	atBC1	atBC2	atBC3
3151	1.07	0.321		93.4579	311.526		8615	3974	405	1863	1657
3188	1.17	0.117		85.4701	854.701		6732	3533	822	2856	617
3212	0.69	0.0417		144.928	2398.08		11705	15239	1384	1302	958
3244	0.838	0.417		119.332	239.808		20913	12879	1614	2785	1992
3261	0.337	0.272		296.736	367.647		25374	7728	1552	4259	2310
3283	0.15	0.162		666.667	617.284		2933	433	97	280	236
3338	0.42	0.308		238.095	324.675		6545	2683	579	807	940
3223	0.342	0.402		292.398	248.756		11781	6861	1707	1981	1496
3324	0.136	0.366		735.294	273.224		7242	2583	798	1571	935
3341	0.53	0.155		188.679	645.161		15760	13703	4807	9165	4103
							red = too few cells to detect at least 1 B cell of each antigen specificity
				Percentage antigen-specific cells per B cell population
				rest swM			act swM			atBC1			atBC2			atBC3
				MSP1/AMA1	CIDRa1		MSP1/AMA1	CIDRa1		MSP1/AMA1	CIDRa1		MSP1/AMA1	CIDRa1		MSP1/AMA1	CIDRa1
				1.32327	0.359837		2.01309	0.327126		1.97531	0.740741		1.66398	0.322061		2.1726	0.18105
				1.06952	0.0891266		2.85876	0.0849137		1.21655	0.121655		1.12045	0.17507		2.91734	0.324149
				0.384451	0.0512601		1.43054	0.0524969		0.289017	0.144509		0.921659	0		1.25261	0
				0.506862	0.325157		1.48303	0.388229		0.309789	1.48699		0.969479	0.574506		4.76908	0.200803
				0.275873	0.267991		0.504658	0.323499		0	0.257732		0.234797	0.328716		0.692641	0.30303
				0.102284	0.136379		0	0.230947		0	2.06186		0	0.357143		0.847458	0.423729
				0.748663	0.320856		0.819978	0.521804		0.863558	0.518135		0.619579	1.23916		0.744681	0.212766
				0.364994	0.229183		1.29719	0.583005		0.351494	1.52314		0.656234	0.403836		0.601604	0.334225
				0.0276167	0.193317		0.154859	0.425861		0	0.501253		0	2.29153		0.106952	2.03209
				0.463198	0.177665		1.16033	0.197037		0.332848	0.520075		0.70922	0.196399		1.53546	0.0974896
				Normalized distribution of antigen-specific cells per B cell population
	Total antigen-specific B cells			rest swM			act swM			atBC1			atBC2			atBC3
donor	MSP1/AMA1	CIDRa1		MSP1/AMA1	CIDRa1		MSP1/AMA1	CIDRa1		MSP1/AMA1	CIDRa1		MSP1/AMA1	CIDRa1		MSP1/AMA1	CIDRa1
3151	427	129		52.6286	47.3714		65.0243	34.9757		44.6174	55.3826		60.9511	39.0489		78.3797	21.6203
3188	349	36		55.3137	44.6863		77.6425	22.3575					39.7653	60.2347
3212	383	23		31.0531	68.9469		62.0698	37.9302
3244	674	339		43.9474	56.0526		65.7691	34.2309		9.48464	90.5154		45.9096	54.0904		92.2753	7.72471
3261	203	165		45.5549	54.4451		55.9079	44.0921		0	100		36.732	63.268		65.0086	34.9914
3283	26	28		44.6809	55.3191		0	100
3338	105	80		64	36		54.4892	45.5108		55.9441	44.0559		27.5862	72.4138		72.7273	27.2727
3223	182	215		65.2942	34.7058		72.4399	27.5601		21.4215	78.5785		65.7492	34.2508		68.0141	31.9859
3324	98	272		28.3925	71.6075		50.2308	49.7692		0	100		0	100		12.746	87.254
3341	478	142		43.6463	56.3537		63.6287	36.3713		15.9752	84.0248		51.7551	48.2449		82.3909	17.6091
